# ASSESSING TARGET SPECIFICITY OF THE SMALL MOLECULE INHIBITOR MARIMASTAT TO SNAKE VENOM TOXINS: A NOVEL APPLICATION OF THERMAL PROTEOME PROFILING

**DOI:** 10.1101/2023.10.25.564059

**Authors:** Cara F. Smith, Cassandra M. Modahl, David Ceja-Galindo, Keira Y. Larson, Sean P. Maroney, Lilyrose Bahrabadi, Nicklaus P. Brandehoff, Blair W. Perry, Maxwell C. McCabe, Daniel Petras, Bruno Lomonte, Juan J. Calvete, Todd A. Castoe, Stephen P. Mackessy, Kirk C. Hansen, Anthony J. Saviola

## Abstract

New treatments that circumvent the pitfalls of traditional antivenom therapies are critical to address the problem of snakebite globally. Numerous snake venom toxin inhibitors have shown promising cross-species neutralization of medically significant venom toxins *in vivo* and *in vitro*. The development of high-throughput approaches for the screening of such inhibitors could accelerate their identification, testing, and implementation, and thus holds exciting potential for improving the treatments and outcomes of snakebite envenomation worldwide. Energetics-based proteomic approaches, including Thermal Proteome Profiling (TPP) and Proteome Integral Solubility Alteration (PISA), assays represent “deep proteomics” methods for high throughput, proteome-wide identification of drug targets and ligands. In the following study, we apply TPP and PISA methods to characterize the interactions between venom toxin proteoforms in *Crotalus atrox* (Western Diamondback Rattlesnake) and the snake venom metalloprotease (SVMP) inhibitor marimastat. We investigate its venom proteome-wide effects and characterize its interactions with specific SVMP proteoforms, as well as its potential targeting of non-SVMP venom toxin families. We also compare the performance of PISA thermal window and soluble supernatant with insoluble precipitate using two inhibitor concentrations, providing the first demonstration of the utility of a sensitive high-throughput PISA-based approach to assess the direct targets of small molecule inhibitors for snake venom.
