## Supplemental Table 1 for "ASSESSING TARGET SPECIFICITY OF THE SMALL MOLECULE INHIBITOR MARIMASTAT TO SNAKE VENOM TOXINS: A NOVEL APPLICATION OF THERMAL PROTEOME PROFILING"

### Sheet: combined_protein_Gel_HPLC_razor
Description	HPLC_frac28 Intensity	HPLC_frac31 Intensity	HPLC_frac32 Intensity	HPLC_frac40 Intensity	HPLC_frac41 Intensity	HPLC_frac45 Intensity	HPLC_frac51 Intensity	HPLC_frac52 Intensity	HPLC_frac54 Intensity	GelBand__A Intensity	GelBand__B Intensity	GelBand__C Intensity	GelBand__D Intensity	GelBand__E Intensity
Zinc metalloproteinase-disintegrin-like VAP2B	289892992	246784416	5999919100	383015552	818546940	16179470	929598720	198594288	20732880900	35376701000	1245129730	539625980	217283440	42885188
evgContig13||Toxin27501_SVMPIII	120675736	123110992	2164893180	350341056	733954430	0	987036220	210756288	14014543900	86375129000	1364753660	366819456	300622144	104828728
Snake venom metalloproteinase atrolysin-D	11895313	16656063	1583475070	1105994500	0	6.6787e+06	82585736	70390624	2221966080	0	21318168600	565139390	72217720	26879226
Snake venom metalloproteinase atrolysin-B	0	0	0	0	0	0	793438590	81723384	1268803710	0	56350728000	70779032	40695672	31435654
evgContig1970||Toxin22051_CTL	237624864	164275088	17520912400	1570116220	176535744	0	6248104400	6576089600	965318270	0	0	0	0	0
evgContig744||Toxin21107_CTL	214996224	84138576	9742849000	2010395650	260475920	84734584	17662699500	12128481300	861751300	0	0	0	14977317	0
evgContig1554||Toxin23566_SVMPII	217528544	161268768	21241411600	2650868740	267041488	30749998	9539253200	35278791000	355244704	0	6651226600	638963900	77434400	0
L-amino-acid oxidase apoxin-1	437022112	312519104	31559000100	5210897400	147965600	46556268	381698656	836186050	335645152	0	0	0	0	0
Acidic phospholipase A2	157456096	69351176	6550751700	519388496000	2165049920000	1981255420	8335653400	1817254660	284355264	0	17034552	54618767000	1355330180	135482016
Snake venom serine protease catroxase-2	29867044	0	2888303620	13176225800	32165793800	47728752	16995591200	12449975300	259979152	0	0	0	0	0
evgContig1060||Toxin28348_SVMPIII	33907552	28839396	1648600060	1040948160	0	0	59231306000	24290383900	259303408	51187824	229418752	102015544	58434024	163232384
evgT0539_R_0.2182_L_669||Toxin22443_CTL	42077984	21515420	2045980540	4698703900	64107205000	223138912	4073570820	3126594300	256546336	0	0	253315168	9553365000	110221616
evgContig1455||Toxin22261_CTL	1.19736e+06	0	0	3939239170	787196220	19764968	5692384300	4576275500	217972608	0	0	0	0	0
evgContig1627||Toxin28771_SVMPIII	0	11911819	0	0	0	0	3745975550	1036016320	217887008	0	59553800	0	0	0
evgContig1574||Toxin23556_SVMPII	44358204	7.4802e+06	5619922900	1181403010	0	0	59410514000	42179973000	186476960	32604660	158325359000	115678368	183056848	336650944
evgContig3329||Toxin22444_CTL	0	0	0	1318473470	0	32710398	9434980400	7238198300	185741488	0	120936104	184815056	3375101950	685547330
evgContig90||Toxin23541_SVMPII	62958480	0	1630544770	1449147650	136454128	13352742	376130624	116884976	163422160	0	4322000900	195879872	21078238	0
evgContig1834||Toxin28325_SVMPIII	546087550	64900128	2754386180	0	0	0	1791780350	3572437500	150611280	0	0	0	0	0
evgContig7520||Toxin27520_SVMPIII	1.27755e+06	0	0	0	0	0	181485888	204082784	140669104	0	0	0	0	0
evgContig1887||Toxin22146_CTL	41709020	30317532	1689651460	1390515840	65458764	9484470	693356290	1673396740	113381328	0	0	313813888	65987000	9767155
Zinc metalloproteinase Atrolysin-E	0	0	195206992	0	0	0	29467134000	83482452000	94631632	3.35216e+06	59092787000	125022328	42699648	86073256
evgContig3575||Toxin4314_SVSP=evgContig7||Toxin4314_SVSP	0	0	0	15810798600	27743842300	37666764	14702712800	8156427300	92847248	0	179893808	36993600	286942048	145550400
evgContig823||Toxin4146_SVSP	0	0	0	112352412000	97910743000	65170932	7570765800	4044629500	70072264	1.77783e+06	171637296	0	40792476	8.07069e+06
evgContig1476||Toxin21150_CTL	0	0	0	0	0	0	3587224580	1687735170	66372800	0	0	88452896	0	0
evgContig1872||Toxin1835_SNACLEC	0	0	64062816	2134068740	186325504	0	7041372700	3596903420	64139024	0	0	0	66236952	161006912
evgTRINITY_GG_35287_c12_g1_i3||Toxin4308_SVSP=evgTRINITY_GG_35287_c12_g1_i3||Toxin4308_SVSP	12377946	0	0	16321592300	18917496800	8401317	4195704060	2604643330	62558752	0	162425504	0	500977344	37880332
evgContig1038||Toxin8960_PLB	0	0	0	0	0	0	0	1610997120	62244680	0	0	0	0	0
evgContig2846||Toxin23648_SVMPII	0	0	0	0	0	0	0	47327168	54150136	125554096	23571746	0	130724792	2.69141e+06
evgContig6556||Toxin4262_SVSP	0	0	0	3180042240	4856116200	0	3923163900	2659052800	52310364	20777556	0	0	0	63810196
evgContig5135||Toxin22105_CTL	16483584	14888780	1204860670	2835611140	1160632960	0	1990088320	1456986370	51599888	0	0	0	47306740	208582960
evgContig609||Toxin21182_CTL	0	0	0	1776983550	22027372500	0	3975763460	2588037120	50504928	0	0	29628924	475239840	2620349950
Cysteine-rich venom protein catrin	49829192	448234291000	541603365000	2539832580	2119093630	95615424	1885054720	1659139330	45056496	44339992	2024079230	0	100248320	97793440
evgContig1086||Toxin915_DIESTER	0	0	0	0	0	0	3741225980	2137008770	34132392	0	0	0	0	0
evgContig3448||Toxin27392_SVMPIII	0	0	633883070	0	0	0	857234240	632778750	30794324	617342720	107982656	48530284	70340672	0
evgContig1081||Toxin21107_CTL	0	20739530	1013016580	1547896060	320269536	12758552	12890425300	7819312100	28357532	0	0	0	0	0
Snake venom serine protease catroxase-1	5.94711e+06	0	143064128	1973468800	4107416830	0	1596117250	764275070	26169498	0	0	0	0	0
Zinc metalloproteinase-disintegrin-like ACLD	0	0	419606048	0	0	0	71739834000	12083641300	25062446	0	0	0	0	0
Zinc metalloproteinase-disintegrin-like atrolysin-A (Fragment)	0	0	0	0	0	0	0	34341512	23113004	0	0	0	0	0
evgContig91||Toxin4270_SVSP	0	0	0	8254003200	7461577700	11207708	1878268930	146548160	22190776	0	44973148	0	40445124	0
evgContig1983||Toxin22447_CTL=evgContig9092||Toxin22447_CTL	0	0	0	0	0	0	2639250690	1527119360	21150838	0	0	0	0	0
evgT0277_R_2.3112_L_622||Toxin21107_CTL	0	0	0	0	0	0	0	963171140	18797012	0	0	0	0	0
evgContig1033||Toxin27461_SVMPIII	346470336	103703360	15695474700	4009326080	249589712	0	32458551300	11129030700	17103410	0	0	0	0	0
Basic phospholipase A2 Cvv-N6	6428978200	33078738900	1584837300000	2226214140	576551300	0	968958530	143865776	16803380	0	169021536	962310590	5294032900	167157344
evgContig22||Toxin23642_SVMPII	0	0	0	0	0	0	0	84942568	14504190	0	0	0	0	0
Basic phospholipase A2 homolog Cax-K49	347737883000	22908108800	51339616000	4865518600	425051008	0	1186442500	189396384	13142042	0	32133926	487643296	17421248500	459881312
Glutaminyl-peptide cyclotransferase	0	0	0	2681167360	1448728830	0	0	0	10857397	0	255640240	0	0	0
evgContig6751||Toxin6039_SVSP	0	0	0	1421603460	1582573310	0	1234799230	215645600	5.84998e+06	0	25130108	0	18903926	1.29873e+06
evgContig1187||Toxin29373_NGF	1853979390	817984900	18741604400	2072753920	1694493440	0	2906805760	672842560	3.60338e+06	0	16834818	1323134210	60857404	0
evgTRINITY_GG_33976_c2_g1_i1||Toxin6200_SVSP	0	0	44214440	94435344	447228704	0	643836220	118993784	2183853	0	1.37283e+06	52479476	26897082	0
evgContig1441||Toxin21597_CTL	0	0	0	0	0	0	1221253380	152633776	1.6155e+06	0	0	0	0	0
evgContig9667||Toxin4312_SVSP	0	0	0	223041840	917147010	0	1190082180	191854784	916952	0	0	0	0	0
evgContig3788||Toxin21091_CTL	0	0	0	0	0	0	1125652740	118132640	487556	0	0	0	0	0
evgT0013_R_1.0899_L_2760||Toxin27461_SVMPIII	0	0	0	0	0	0	0	973920580	0	0	0	0	0	0
evgContig4845||Toxin915_DIESTER	0	0	0	0	0	0	2943819520	797293950	0	0	0	0	0	0
evgContig965||Toxin4313_SVSP	0	0	0	2195580160	339792064	0	0	718464060	0	0	0	0	0	0
evgTRINITY_GG_34677_c2_g2_i7||Toxin4146_SVSP	0	0	0	268849952	1974387710	0	2224212480	240022464	0	0	0	0	0	0
evgContig7682||Toxin2801_BPP	0	0	0	0	0	0	0	182389632	0	0	0	0	0	0
evgContig6962||Toxin7030_HYAL	5747333	0	230903296	0	0	0	1098630910	177797904	0	0	20986678	0	0	0
evgContig361||Toxin21982_CTL	0	0	0	0	0	0	528166752	162565184	0	0	0	0	0	0
evgContig9169||Toxin4248_SVSP	0	0	0	0	0	0	480803040	152594208	0	0	0	0	0	0
evgTRINITY_GG_34257_c4_g1_i8||Toxin4881_SVSP=evgTRINITY_GG_34257_c4_g1_i8||Toxin4881_SVSP	0	0	0	103144640	657925570	0	0	111083496	0	0	0	0	0	0
evgContig6295||Toxin22232_CTL	0	0	0	0	0	0	638657090	108295488	0	0	0	0	0	0
evgContig4948||Toxin915_DIESTER	0	0	0	0	0	0	730103810	107291504	0	0	0	0	0	0
evgContig9973||Toxin916_DIESTER	0	0	0	0	0	0	674513660	104127008	0	0	0	0	0	0
Bradykinin inhibitor peptide	111893368	86401368	9320246300	2086027650	157070048	0	603544320	101106400	0	3647394	12589498	0	14093577	8660337
evgT0233_R_0.4845_L_661||Toxin22290_CTL	0	0	0	0	8467298	0	1408369410	93487864	0	0	0	16501755	126081944	0
Snaclec crotocetin	0	0	0	0	0	0	0	93216360	0	0	0	0	0	0
evgContig4522||Toxin25887_SVMPII	0	0	0	0	0	0	324733568	45605800	0	0	37884292	0	0	0
evgContig7547||Toxin1096_VEGF	941424190	631457280	27136491500	0	0	0	835374720	42647268	0	0	0	0	0	0
evgContig3127||Toxin24293_SVMPII	6.84229e+06	0	0	0	0	0	297970144	27210576	0	0	0	0	0	0
evgT0043_R_0.0418_L_1463||Toxin2147_SVSP	0	0	0	4106052610	384920640	0	0	0	0	13037981	0	0	0	0
evgContig2112||Toxin7847_PLA2	0	0	0	1833242500	0	0	0	0	0	0	0	22084260	0	0
evgContig8457||Toxin27596_SVMPIII	0	43866440	451415872	0	0	0	0	0	0	11387411	22896408	104910176	17128578	0
evgContig9741||Toxin7483_PLA2=evgT0388_R_0.0447_L_533||Toxin7483_PLA2	0	0	0	0	0	0	0	0	0	0	0	0	804421890	5342937
Snake venom metalloproteinase atrolysin-C	0	0	0	0	0	0	0	0	0	0	23136428	0	0	0
evgContig1142||Toxin25482_SVMPII	0	0	0	0	0	0	0	0	0	0	0	0	0	0
evgContig1622||Toxin22282_CTL	0	0	0	0	0	0	0	0	0	0	0	0	0	0
evgContig5487||Toxin28325_SVMPIII	0	0	0	0	0	0	0	0	0	0	0	0	0	0
evgContig726||Toxin4282_SVSP	0	0	0	0	0	0	0	0	0	0	0	0	0	0
evgT1086_R_0.143_L_320||Toxin26888_MYO=evgContig8500||Toxin26888_MYO	0	0	0	0	0	0	0	0	0	0	0	0	0	0
evgTRINITY_GG_15198_c12_g1_i3||Toxin21193_CTL	0	0	0	0	0	0	0	0	0	0	0	0	0	0

### Sheet: Sheet1
Supplemental Table 1. Protein intensities of reverse phase HPLC fractions of crude C. atrox venom and SDS-PAGE band identification with LC-MS/MS.
	HPLC fractions									Gel Bands
Description	HPLC_frac28 Intensity	HPLC_frac31 Intensity	HPLC_frac32 Intensity	HPLC_frac40 Intensity	HPLC_frac41 Intensity	HPLC_frac45 Intensity	HPLC_frac51 Intensity	HPLC_frac52 Intensity	HPLC_frac54 Intensity	GelBand__A Intensity	GelBand__B Intensity	GelBand__C Intensity	GelBand__D Intensity	GelBand__E Intensity
Zinc metalloproteinase-disintegrin-like VAP2B	289892992	246784416	5999919100	383015552	818546940	16179470	929598720	198594288	20732880900	35376701000	1245129730	539625980	217283440	42885188
evgContig13||Toxin27501_SVMPIII	120675736	123110992	2164893180	350341056	733954430	0	987036220	210756288	14014543900	86375129000	1364753660	366819456	300622144	104828728
Snake venom metalloproteinase atrolysin-D	11895313	16656063	1583475070	1105994500	0	6.6787e+06	82585736	70390624	2221966080	0	21318168600	565139390	72217720	26879226
Snake venom metalloproteinase atrolysin-B	0	0	0	0	0	0	793438590	81723384	1268803710	0	56350728000	70779032	40695672	31435654
evgContig1970||Toxin22051_CTL	237624864	164275088	17520912400	1570116220	176535744	0	6248104400	6576089600	965318270	0	0	0	0	0
evgContig744||Toxin21107_CTL	214996224	84138576	9742849000	2010395650	260475920	84734584	17662699500	12128481300	861751300	0	0	0	14977317	0
evgContig1554||Toxin23566_SVMPII	217528544	161268768	21241411600	2650868740	267041488	30749998	9539253200	35278791000	355244704	0	6651226600	638963900	77434400	0
L-amino-acid oxidase apoxin-1	437022112	312519104	31559000100	5210897400	147965600	46556268	381698656	836186050	335645152	0	0	0	0	0
Acidic phospholipase A2	157456096	69351176	6550751700	519388496000	2165049920000	1981255420	8335653400	1817254660	284355264	0	17034552	54618767000	1355330180	135482016
Snake venom serine protease catroxase-2	29867044	0	2888303620	13176225800	32165793800	47728752	16995591200	12449975300	259979152	0	0	0	0	0
evgContig1060||Toxin28348_SVMPIII	33907552	28839396	1648600060	1040948160	0	0	59231306000	24290383900	259303408	51187824	229418752	102015544	58434024	163232384
evgT0539_R_0.2182_L_669||Toxin22443_CTL	42077984	21515420	2045980540	4698703900	64107205000	223138912	4073570820	3126594300	256546336	0	0	253315168	9553365000	110221616
evgContig1455||Toxin22261_CTL	1.19736e+06	0	0	3939239170	787196220	19764968	5692384300	4576275500	217972608	0	0	0	0	0
evgContig1627||Toxin28771_SVMPIII	0	11911819	0	0	0	0	3745975550	1036016320	217887008	0	59553800	0	0	0
evgContig1574||Toxin23556_SVMPII	44358204	7.4802e+06	5619922900	1181403010	0	0	59410514000	42179973000	186476960	32604660	158325359000	115678368	183056848	336650944
evgContig3329||Toxin22444_CTL	0	0	0	1318473470	0	32710398	9434980400	7238198300	185741488	0	120936104	184815056	3375101950	685547330
evgContig90||Toxin23541_SVMPII	62958480	0	1630544770	1449147650	136454128	13352742	376130624	116884976	163422160	0	4322000900	195879872	21078238	0
evgContig1834||Toxin28325_SVMPIII	546087550	64900128	2754386180	0	0	0	1791780350	3572437500	150611280	0	0	0	0	0
evgContig7520||Toxin27520_SVMPIII	1.27755e+06	0	0	0	0	0	181485888	204082784	140669104	0	0	0	0	0
evgContig1887||Toxin22146_CTL	41709020	30317532	1689651460	1390515840	65458764	9484470	693356290	1673396740	113381328	0	0	313813888	65987000	9767155
Zinc metalloproteinase Atrolysin-E	0	0	195206992	0	0	0	29467134000	83482452000	94631632	3.35216e+06	59092787000	125022328	42699648	86073256
evgContig3575||Toxin4314_SVSP=evgContig7||Toxin4314_SVSP	0	0	0	15810798600	27743842300	37666764	14702712800	8156427300	92847248	0	179893808	36993600	286942048	145550400
evgContig823||Toxin4146_SVSP	0	0	0	112352412000	97910743000	65170932	7570765800	4044629500	70072264	1.77783e+06	171637296	0	40792476	8.07069e+06
evgContig1476||Toxin21150_CTL	0	0	0	0	0	0	3587224580	1687735170	66372800	0	0	88452896	0	0
evgContig1872||Toxin1835_SNACLEC	0	0	64062816	2134068740	186325504	0	7041372700	3596903420	64139024	0	0	0	66236952	161006912
evgTRINITY_GG_35287_c12_g1_i3||Toxin4308_SVSP=evgTRINITY_GG_35287_c12_g1_i3||Toxin4308_SVSP	12377946	0	0	16321592300	18917496800	8401317	4195704060	2604643330	62558752	0	162425504	0	500977344	37880332
evgContig1038||Toxin8960_PLB	0	0	0	0	0	0	0	1610997120	62244680	0	0	0	0	0
evgContig2846||Toxin23648_SVMPII	0	0	0	0	0	0	0	47327168	54150136	125554096	23571746	0	130724792	2.69141e+06
evgContig6556||Toxin4262_SVSP	0	0	0	3180042240	4856116200	0	3923163900	2659052800	52310364	20777556	0	0	0	63810196
evgContig5135||Toxin22105_CTL	16483584	14888780	1204860670	2835611140	1160632960	0	1990088320	1456986370	51599888	0	0	0	47306740	208582960
evgContig609||Toxin21182_CTL	0	0	0	1776983550	22027372500	0	3975763460	2588037120	50504928	0	0	29628924	475239840	2620349950
Cysteine-rich venom protein catrin	49829192	448234291000	541603365000	2539832580	2119093630	95615424	1885054720	1659139330	45056496	44339992	2024079230	0	100248320	97793440
evgContig1086||Toxin915_DIESTER	0	0	0	0	0	0	3741225980	2137008770	34132392	0	0	0	0	0
evgContig3448||Toxin27392_SVMPIII	0	0	633883070	0	0	0	857234240	632778750	30794324	617342720	107982656	48530284	70340672	0
evgContig1081||Toxin21107_CTL	0	20739530	1013016580	1547896060	320269536	12758552	12890425300	7819312100	28357532	0	0	0	0	0
Snake venom serine protease catroxase-1	5.94711e+06	0	143064128	1973468800	4107416830	0	1596117250	764275070	26169498	0	0	0	0	0
Zinc metalloproteinase-disintegrin-like ACLD	0	0	419606048	0	0	0	71739834000	12083641300	25062446	0	0	0	0	0
Zinc metalloproteinase-disintegrin-like atrolysin-A (Fragment)	0	0	0	0	0	0	0	34341512	23113004	0	0	0	0	0
evgContig91||Toxin4270_SVSP	0	0	0	8254003200	7461577700	11207708	1878268930	146548160	22190776	0	44973148	0	40445124	0
evgContig1983||Toxin22447_CTL=evgContig9092||Toxin22447_CTL	0	0	0	0	0	0	2639250690	1527119360	21150838	0	0	0	0	0
evgT0277_R_2.3112_L_622||Toxin21107_CTL	0	0	0	0	0	0	0	963171140	18797012	0	0	0	0	0
evgContig1033||Toxin27461_SVMPIII	346470336	103703360	15695474700	4009326080	249589712	0	32458551300	11129030700	17103410	0	0	0	0	0
Basic phospholipase A2 Cvv-N6	6428978200	33078738900	1584837300000	2226214140	576551300	0	968958530	143865776	16803380	0	169021536	962310590	5294032900	167157344
evgContig22||Toxin23642_SVMPII	0	0	0	0	0	0	0	84942568	14504190	0	0	0	0	0
Basic phospholipase A2 homolog Cax-K49	347737883000	22908108800	51339616000	4865518600	425051008	0	1186442500	189396384	13142042	0	32133926	487643296	17421248500	459881312
Glutaminyl-peptide cyclotransferase	0	0	0	2681167360	1448728830	0	0	0	10857397	0	255640240	0	0	0
evgContig6751||Toxin6039_SVSP	0	0	0	1421603460	1582573310	0	1234799230	215645600	5.84998e+06	0	25130108	0	18903926	1.29873e+06
evgContig1187||Toxin29373_NGF	1853979390	817984900	18741604400	2072753920	1694493440	0	2906805760	672842560	3.60338e+06	0	16834818	1323134210	60857404	0
evgTRINITY_GG_33976_c2_g1_i1||Toxin6200_SVSP	0	0	44214440	94435344	447228704	0	643836220	118993784	2183853	0	1.37283e+06	52479476	26897082	0
evgContig1441||Toxin21597_CTL	0	0	0	0	0	0	1221253380	152633776	1.6155e+06	0	0	0	0	0
evgContig9667||Toxin4312_SVSP	0	0	0	223041840	917147010	0	1190082180	191854784	916952	0	0	0	0	0
evgContig3788||Toxin21091_CTL	0	0	0	0	0	0	1125652740	118132640	487556	0	0	0	0	0
evgT0013_R_1.0899_L_2760||Toxin27461_SVMPIII	0	0	0	0	0	0	0	973920580	0	0	0	0	0	0
evgContig4845||Toxin915_DIESTER	0	0	0	0	0	0	2943819520	797293950	0	0	0	0	0	0
evgContig965||Toxin4313_SVSP	0	0	0	2195580160	339792064	0	0	718464060	0	0	0	0	0	0
evgTRINITY_GG_34677_c2_g2_i7||Toxin4146_SVSP	0	0	0	268849952	1974387710	0	2224212480	240022464	0	0	0	0	0	0
evgContig7682||Toxin2801_BPP	0	0	0	0	0	0	0	182389632	0	0	0	0	0	0
evgContig6962||Toxin7030_HYAL	5747333	0	230903296	0	0	0	1098630910	177797904	0	0	20986678	0	0	0
evgContig361||Toxin21982_CTL	0	0	0	0	0	0	528166752	162565184	0	0	0	0	0	0
evgContig9169||Toxin4248_SVSP	0	0	0	0	0	0	480803040	152594208	0	0	0	0	0	0
evgTRINITY_GG_34257_c4_g1_i8||Toxin4881_SVSP=evgTRINITY_GG_34257_c4_g1_i8||Toxin4881_SVSP	0	0	0	103144640	657925570	0	0	111083496	0	0	0	0	0	0
evgContig6295||Toxin22232_CTL	0	0	0	0	0	0	638657090	108295488	0	0	0	0	0	0
evgContig4948||Toxin915_DIESTER	0	0	0	0	0	0	730103810	107291504	0	0	0	0	0	0
evgContig9973||Toxin916_DIESTER	0	0	0	0	0	0	674513660	104127008	0	0	0	0	0	0
Bradykinin inhibitor peptide	111893368	86401368	9320246300	2086027650	157070048	0	603544320	101106400	0	3647394	12589498	0	14093577	8660337
evgT0233_R_0.4845_L_661||Toxin22290_CTL	0	0	0	0	8467298	0	1408369410	93487864	0	0	0	16501755	126081944	0
Snaclec crotocetin	0	0	0	0	0	0	0	93216360	0	0	0	0	0	0
evgContig4522||Toxin25887_SVMPII	0	0	0	0	0	0	324733568	45605800	0	0	37884292	0	0	0
evgContig7547||Toxin1096_VEGF	941424190	631457280	27136491500	0	0	0	835374720	42647268	0	0	0	0	0	0
evgContig3127||Toxin24293_SVMPII	6.84229e+06	0	0	0	0	0	297970144	27210576	0	0	0	0	0	0
evgT0043_R_0.0418_L_1463||Toxin2147_SVSP	0	0	0	4106052610	384920640	0	0	0	0	13037981	0	0	0	0
evgContig2112||Toxin7847_PLA2	0	0	0	1833242500	0	0	0	0	0	0	0	22084260	0	0
evgContig8457||Toxin27596_SVMPIII	0	43866440	451415872	0	0	0	0	0	0	11387411	22896408	104910176	17128578	0
evgContig9741||Toxin7483_PLA2=evgT0388_R_0.0447_L_533||Toxin7483_PLA2	0	0	0	0	0	0	0	0	0	0	0	0	804421890	5342937
Snake venom metalloproteinase atrolysin-C	0	0	0	0	0	0	0	0	0	0	23136428	0	0	0
evgContig1142||Toxin25482_SVMPII	0	0	0	0	0	0	0	0	0	0	0	0	0	0
evgContig1622||Toxin22282_CTL	0	0	0	0	0	0	0	0	0	0	0	0	0	0
evgContig5487||Toxin28325_SVMPIII	0	0	0	0	0	0	0	0	0	0	0	0	0	0
evgContig726||Toxin4282_SVSP	0	0	0	0	0	0	0	0	0	0	0	0	0	0
evgT1086_R_0.143_L_320||Toxin26888_MYO=evgContig8500||Toxin26888_MYO	0	0	0	0	0	0	0	0	0	0	0	0	0	0
evgTRINITY_GG_15198_c12_g1_i3||Toxin21193_CTL	0	0	0	0	0	0	0	0	0	0	0	0	0	0
