## Supplemental Table 2 for "ASSESSING TARGET SPECIFICITY OF THE SMALL MOLECULE INHIBITOR MARIMASTAT TO SNAKE VENOM TOXINS: A NOVEL APPLICATION OF THERMAL PROTEOME PROFILING"

### Sheet: combined_protein
Supplemental Table 2. Protein intensities of marimastat-treated and untreated control C. atrox venom after PISA experiment and separated with reverse phase HPLC
	Untreated control venom									Marimastat-treated venom
Protein Description	MC28 Intensity	MC30 Intensity	MC34 Intensity	MC40 Intensity	MC41 Intensity	MC45 Intensity	MC51 Intensity	MC52 Intensity	MC54 Intensity	MMT28 Intensity	MMT30 Intensity	MMT31 Intensity	MMT34 Intensity	MMT40 Intensity	MMT41 Intensity	MMT45 Intensity	MMT51 Intensity	MMT52 Intensity	MMT54 Intensity
Zinc metalloproteinase-disintegrin-like VAP2B	0.0249638	0.00299137	0.00201607	0.0181613	0.0121035	0.0115648	0.0143553	0.00659391	0.469488	0.000251683	0.00107719	0.000676002	0.00830773	0.00930688	0.00392113	0.0253968	0.00510563	0.0047026	0.484112
Snake venom metalloproteinase atrolysin-D	0.0196043	0.00147946	3.32583e-05	0.00110843	0	0	0.000709506	0.000831828	0.100351	0	0.000103234	0.000315096	0.00498146	0.00115591	4.23532e-05	0.00886861	0.000189833	0.000127091	0.0760913
evgContig1151||Toxin27501_SVMPIII	0.0160281	0.00125462	0.000354775	0.0103129	0	0.00150207	0.000706457	0.00083296	0.0876173	0.000290486	0.000400289	0.000718507	0.00911997	0.00700625	0.000898939	0	0.000569665	0.0015315	0.114314
Snake venom metalloproteinase atrolysin-B	0.00231479	0	0.000298144	0.000354794	7.67832e-05	0	0.000251049	0.000174233	0.0491229	0	0	0	0.000541209	0.00029309	0	0.00160073	4.33851e-05	0	0.0777011
evgContig744||Toxin21107_CTL	0.00503713	0.0017375	0.000279209	0.000723025	0.000312349	0.0224058	0.0395621	0.0247289	0.040499	0.000239883	0.000596857	0	0.000290024	0.000328274	0.000741608	0.00212946	0.0194672	0.013204	0.0297178
evgContig1970||Toxin22051_CTL	0.00640945	0.00360002	0.00112015	0.00052728	7.00008e-05	0.014753	0.044055	0.0271301	0.0317766	0	0.000419755	0	0.000529179	0.000135158	0.000468487	0	0.0211464	0.0133306	0.0204354
evgContig1081||Toxin21107_CTL	0.0013874	0.000715288	0.000185542	0.000817047	0.00104054	0.0226519	0.0276697	0.0188394	0.0247087	0.00046085	0.000533829	0.000114433	0.000158136	0.00050226	0.000696881	0	0.0139998	0.0125135	0.0240413
Basic phospholipase A2 homolog Cax-K49	0.773506	0.122554	0.0085929	0.0166456	0.0124377	0.0300136	0.0148162	0.00785334	0.0190267	0.977588	0.310859	0.0266829	0.00173185	0.00630924	0.0031438	0	0.00535663	0.00414614	0.00861215
evgContig1554||Toxin23566_SVMPII	0.00343291	0.0096263	0.0013872	0.0021746	0.0013127	0.00211439	0.121827	0.582499	0.0167636	0.000204747	0.00164973	0.000176416	0.000326775	0.000154466	0.000511018	0	0.192381	0.37925	0.0179904
L-amino-acid oxidase apoxin-1	0.00342326	0.00190287	0.000635175	0.000521021	0.000280735	0.00219314	0.0200872	0.0143687	0.0109788	6.86612e-05	0.00111388	0.000326802	0.00075014	0.000301169	1.57947e-05	0	0.0143577	0.0109594	0.00798817
evgContig609||Toxin21182_CTL	0.00158517	0.000625314	0.000253457	0.00225636	0.0525405	0.138635	0.0218267	0.0112139	0.00911029	0	0.000335448	0	4.1053e-05	0.00104233	0.0433899	0.00731842	0.0156988	0.00785848	0.00760227
evgContig3788||Toxin21091_CTL	0.000810532	0.000296925	5.99498e-05	0.00028878	0.000262221	0.0152899	0.012296	0.00611315	0.00876782	0.000351012	0.000225922	0	0	0.000219887	0.00012093	0.00839282	0.00659582	0.00547558	0.00504128
evgContig7520||Toxin27520_SVMPIII	0.00054082	0	0.000801227	0.000900209	0	0.000798447	0.00264125	0.00286352	0.00855807	0	6.59177e-05	2.34716e-05	0.000171092	0.000307635	5.43042e-05	0	0.00193103	0.00305141	0.00697471
evgContig1627||Toxin28771_SVMPIII	0.000357619	0.000683631	0.000677134	0.00148083	0.000745232	0.00118512	0.000905098	0.000830682	0.0081165	0	0.00105475	3.55206e-05	0.00013536	0.000125223	4.73545e-05	0	0.000373388	0.000608261	0.015289
Snake venom serine protease catroxase-1	0.00733635	0.00649868	0.00120489	0.152308	0.0515668	0.0288314	0.0242167	0.0125413	0.00811419	0.000103225	0.00146214	0.000611465	0.00118121	0.151962	0.0426714	0.00434289	0.0178658	0.0214907	0.00671935
evgContig1060||Toxin28348_SVMPIII	0.00330161	0.00494708	0.00203263	0.00158478	0.00131952	0.00540904	0.174927	0.0710378	0.00755121	0.000301938	0.00129124	5.59487e-05	0.000676173	0.000493967	0.00164254	0.00287475	0.261167	0.134969	0.00706735
Snake venom serine protease catroxase-2	0.00142312	0.00277336	0.762705	0.0222751	0.0274521	0.0685251	0.0605031	0.0283021	0.00662656	0	0.000834228	0.000580082	0.694523	0.0351002	0.0242914	0.103882	0.0320289	0.0496019	0.00589444
evgContig6556||Toxin4262_SVSP	0	0	0	0.000970211	0.0175506	0.0218239	0.0183537	0.011391	0.00636439	0	0	0	0	0.000641875	0.0121996	0.0147703	0.0146513	0.0114347	0.00527139
Cysteine-rich venom protein catrin	0.0257473	0.756717	0.0327827	0.00618732	0.00428648	0.0107888	0.00865798	0.00397218	0.00614241	0.00313181	0.592963	0.875603	0.0301768	0.00435825	0.00248458	0.450243	0.00649257	0.00495092	0.00546662
evgContig3329||Toxin22444_CTL	0	0	0	0.000257937	4.97138e-05	0.005076	0.00784273	0.00781936	0.00599271	0	0	0	0	0	0	0.00685357	0.00493551	0.00491722	0.00595604
evgContig90||Toxin23541_SVMPII	0	0	0.000103807	0.000173685	3.71597e-05	0	0.000718003	0.000683192	0.00557495	1.61259e-05	5.1693e-05	0	6.70601e-05	2.50489e-05	0	0	0.000341175	0.000732861	0.0038776
evgContig1455||Toxin22261_CTL	0.00224363	0.000276635	5.23829e-05	0.00060241	0.000438626	0.00704971	0.00639091	0.00552582	0.00546542	0.000176012	0.000476863	1.88597e-05	7.58243e-05	0.000247617	0.000357312	0	0.00346754	0.00238983	0.00466856
evgContig1033||Toxin27461_SVMPIII	0.0131692	0.00709639	0.00174529	0.00166175	0.00150521	0.00574824	0.0582731	0.0225886	0.00512457	0.0023487	0.00350731	0.00081319	0.00100146	0.000629958	0.00087257	0.0090116	0.0437251	0.0260054	0.00283069
evgT0539_R_0.2182_L_669||Toxin22443_CTL	0.00288461	0.00165731	0.000618785	0.0016683	0.0535313	0.0643294	0.011159	0.00686727	0.00482946	0.000491701	0.00230633	5.36418e-05	0.000320691	0.000936721	0.0460653	0.0151076	0.00869683	0.0341289	0.00412617
evgContig3575||Toxin4314_SVSP=evgContig7||Toxin4314_SVSP	0.00684291	0.00555083	0.116226	0.0127895	0.00854007	0.0230727	0.0159703	0.00954781	0.00454365	0.000221209	0.0017607	0.00232198	0.161141	0.0156008	0.0069018	0.0307751	0.0133426	0.0136477	0.00397956
evgContig1872||Toxin1835_SNACLEC	0.000841661	0	3.57662e-05	0.000127219	0	0.309614	0.0177467	0.00580292	0.00370556	0	0	0	0	4.92672e-06	0	0	0.00959775	0.00611564	0.00260046
evgContig823||Toxin4146_SVSP	0	0	0.000323392	0.0897535	0.0265331	0.0151688	0.00904179	0.00547188	0.00358705	0	2.70954e-05	3.84518e-05	0.000180116	0.11547	0.0242272	0.0252899	0.00773332	0.00821818	0.0028325
evgContig5135||Toxin22105_CTL	0.00218989	0.00115207	0.000222815	0.000779547	0.00103348	0.00681303	0.00489933	0.00320695	0.00336834	0	2.55649e-05	0	0	0.000626062	0.00108325	0	0.00332581	0.00179935	0.00287823
evgContig3448||Toxin27392_SVMPIII	0.00472276	0.00322095	0.000719918	0.000519686	0.000193385	0.00102822	0.00122425	0.00184646	0.00298945	0.000564711	0.00172973	0.000618899	0.000758575	0.000481367	0.000305716	0	0.00162793	0.00359955	0.00226501
evgT0233_R_0.4845_L_661||Toxin22290_CTL	0	0.000512063	0	0.000184201	0.000191466	0.118091	0.00964784	0.00461891	0.0029837	0	0	0	0	0	0.000482506	0.121986	0.00601182	0.00333523	0.0034051
evgContig1834||Toxin28325_SVMPIII	0.00511692	0.00190841	0.000402457	0.00106702	0	0.00262284	0.00151331	0.00280336	0.00280258	0.00227197	0.00227273	0.000270407	0.000285688	0.000346233	0.000212066	0	0.00122571	0.00500402	0.00490455
evgContig1038||Toxin8960_PLB	0.000636408	0.000487763	0	0	0	0	0.000293416	0.00242736	0.00272969	0	0	0	0	0	0	0	0	0.00222173	0.00228508
Zinc metalloproteinase-disintegrin-like VAP1	0	0	0	0	0	0	0.000397382	0.0017827	0.00240454	3.43091e-05	0	0	0	0	0	0	0.00043945	0.00195576	0.00402452
Basic phospholipase A2 Cvv-N6	0.0234376	0.00566508	0.00353739	0.00146498	0	0.00315297	0.00135665	0.000685517	0.00236669	0.003546	0.0231091	0.0758231	0.0165487	0.000547491	0.000293679	0	0.000522134	0.000502078	0.00165087
evgContig9973||Toxin916_DIESTER	0	0	0.000162618	0.000262464	0.000104096	0.00118748	0.00985153	0.0046977	0.00226456	0	0	0	0	0	0	0	0.00615559	0.00251303	0.00222408
Zinc metalloproteinase-disintegrin-like ACLD	0	0	5.68547e-05	0.000317604	0	0	0.0624667	0.0215212	0.00212665	0	0	0	0	0	2.14688e-05	0	0.0510514	0.022317	0.00191364
evgContig2846||Toxin23648_SVMPII	0	0	0	0	0	0	0.000269803	0.000388954	0.00179825	0	0	0	0.000161626	0	0	0	9.81543e-05	0.000675991	0.000842582
evgTRINITY_GG_33976_c2_g1_i1||Toxin6200_SVSP	0.000557607	0.00103979	0.00142142	0.00274866	0.00107248	0.00364438	0.00166973	0.000867905	0.00166565	0	0	0	0.00105488	0.00223656	0.00103875	0.00738594	0.000994774	0.00102815	0.00125687
evgTRINITY_GG_35287_c12_g1_i3||Toxin4308_SVSP=evgTRINITY_GG_35287_c12_g1_i3||Toxin4308_SVSP	0.00229669	0.00164365	0.000462421	0.00864786	0.0031241	0.00270562	0.00183523	0.00239186	0.00163702	0	0.000193924	0.000142238	0.000177635	0.0100019	0.00313139	0.00746433	0.00313816	0.00202729	0.00156212
Zinc metalloproteinase Atrolysin-E	0	0.00091007	0.000568576	0	0	0	0.0131301	0.00893531	0.00144317	0	0.000539335	0	0	0	0.000697419	0	0.00534471	0.0147241	0.00270211
Acidic phospholipase A2	0.00227546	0.00860459	0.000697532	0.61574	0.709083	0.00759034	0.00323307	0.019067	0.00138048	0.000743644	0.00517775	0.0056305	8.4407e-05	0.612646	0.768186	0.115686	0.00164204	0.119167	0.00127119
evgContig91||Toxin4270_SVSP	0.000649749	0.00104584	0.000236729	0.011945	0.0047289	0.00605591	0.00518162	0.00289222	0.00123805	0	0	0.00012475	0.000265186	0.0114769	0.0037961	0.013629	0.00400379	0.00307576	0.00102138
Zinc metalloproteinase-disintegrin-like atrolysin-A (Fragment)	0.000868607	0.000152521	4.20596e-05	8.10727e-05	2.83287e-05	0	0.000232209	0.000104275	0.00107303	0	1.35457e-05	0	0	0	0	0	0.000111558	0.000304032	0.00110473
evgContig1441||Toxin21597_CTL	0	0	0	0	0	0.000344524	0.000963901	0.00105349	0.00104291	0	0	0	0	0	0	0	0.000600036	0	0.00119125
evgContig1887||Toxin22146_CTL	0.00118509	0.000736712	0.000323158	7.53149e-05	0.00014695	0.000943144	0.00170961	0.00202128	0.000979389	0	0	0	0.000102639	1.53794e-05	0.0001068	0	0.00133897	0.00132215	0.00066797
evgContig1574||Toxin23556_SVMPII	0	0.000561658	0.000409266	0	0	0	0.137277	0.0136834	0.000936635	0	0.000142578	8.02206e-05	0	0	0.00026336	0	0.18526	0.0296774	0.00179523
evgT0013_R_1.0899_L_2760||Toxin27461_SVMPIII	0	0	0	0	0	0	0	0	0.000742103	0	0	0	0	0	0	0	0	0	0.000610386
Glutaminyl-peptide cyclotransferase	0	0	0	0.000190535	0.000621372	0.000676616	0	3.5483e-05	0.000589528	4.43834e-05	0	0	0	5.05699e-05	0.000500687	0	0	0	0.00088733
evgContig1187||Toxin29373_NGF	0.0161568	0.00986941	0.0020221	0.00180887	0.000990862	0.00706036	0.0019748	0.00109603	0.00052812	0.00301278	0.00754847	0.00168054	0.00237032	0.00175639	0.000979591	0.00694553	0.0012974	0.00152061	0.000428965
evgContig1983||Toxin22447_CTL=evgContig9092||Toxin22447_CTL	0	0	0	0	0	0	0.00039015	0.000239993	0.000431542	0	0	0	0	0	0	0	0.000194268	0.000186571	0.000305217
evgContig8457||Toxin27596_SVMPIII	0.000371232	0.00148602	0.000182146	0.00029544	0.000151599	0	0.000287849	8.41812e-05	0.000429445	0.000114516	0.0011491	0.000157087	5.17265e-05	6.16893e-05	9.39133e-06	0	6.68214e-05	0	0.000317278
evgContig6751||Toxin6039_SVSP	0	2.03609e-05	0.000317314	0.00468063	0.00113851	0.00285223	0.00162271	0.000959041	0.000407004	0	0	0	7.67145e-05	0.0035998	0.00126447	0	0.00110445	0.00109592	0.000625274
evgContig1476||Toxin21150_CTL	0	0	0	0	0	0	0.000549301	0.000484098	0.000402964	0	0	0	0	0	0	0	0.000196768	0.000228192	0.000295859
evgContig4948||Toxin915_DIESTER	0	0.000593726	0	0	0	0	0.00125924	0.000524473	0.000230916	0	0	0	0	0	0	0	0.000632069	0.000336947	0.000133543
evgContig361||Toxin21982_CTL	0	0	0	0	0	0.000927499	0.000344139	0.000161968	0.000228962	0	0	0	0	0	0	0	0.000204914	0.000143629	0.000148216
evgContig660||Toxin5564_SVSP	0	0	0	3.1751e-05	0.00212749	0.00111374	0.000335674	0.000179307	0.000148157	0	0	0	0	0	0.00115567	0	0.000276986	0.000126586	0
evgT0043_R_0.0418_L_1463||Toxin2147_SVSP	0	0	0	0.00229697	0.000516762	0.000361196	0	8.46899e-05	9.76802e-05	0	0	0	0	0.00316594	0.000615591	0	0	0	0
evgContig6295||Toxin22232_CTL	0	0	0	0	0	0	0	8.5381e-05	2.58958e-05	0	0	0	0	0	0	0	0	0	8.04551e-05
evgContig4522||Toxin25887_SVMPII	0	0	0	0	0	0	0	0.00420554	0	0	0	0	0	0	0	0	0.00124073	0.00513548	0
evgContig7682||Toxin2801_BPP	0	0	0.000577994	0	0	0	0	0.000142518	0	0	0	0	0.000663139	0	0	0	0.00013849	0.000170999	0
Bradykinin inhibitor peptide	0.00201471	0.00101798	0.000261679	9.75396e-05	0	0.00143398	0.000341982	0.000117173	0	0.000281103	0.000708323	0.000145753	0.000187933	0.000122268	0	0	0.000331414	0.000444402	0
evgContig587||Toxin25887_SVMPII	0	0	0	0	0	0	0	0.000100143	0	0	0	0	0	0	0	0	0	0	0
evgContig9169||Toxin4248_SVSP	0	0	0	0	0	0.0020735	0.000231221	6.81468e-05	0	0	0	0	0	0	0	0.0069137	0.000113563	0	0
evgContig965||Toxin4313_SVSP	0	0	0	0	0	0	0	1.11728e-05	0	0	0	0	0	0.000205736	0	0.00313198	0	0	0
evgContig7547||Toxin1096_VEGF	0.0130929	0.0259367	0.000234325	0	0	0	0	0	0	0.00307124	0.0341663	0.00614253	0	0	0	0	4.86507e-05	0	0
evgContig6962||Toxin7030_HYAL	0.0012359	0.000449686	0.000122603	0	0	0	0	0	0	6.91164e-05	0.000106793	1.77753e-05	0.000214185	0	0	0	0	0	0
evgContig726||Toxin4282_SVSP	0	0	0.0522858	0	0	0	0	0	0	0	0	0	0.060569	0	0	0	0	0	0
evgTRINITY_GG_34677_c2_g2_i7||Toxin4146_SVSP	0	0	0.000207592	0	0	0	0	0	0	0	0	0	0	0	0	0	0	0	0
Snaclec CHH-B subunit alpha	0	0	0	0	0	0.000777127	0	0	0	0	0	0	0	0	0	0	0	0	0
evgContig2112||Toxin7847_PLA2	0	0	0	0.000132315	0.000754606	0	0	0	0	0	0	0	0	0	8.96256e-05	0	0	0	0
evgContig1061||Toxin24982_SVMPII	0	0	0	0	0	0	0	0	0	0	0	0	0	0	0	0	0	0	0
evgContig1070||Toxin4271_SVSP=evgContig4018||Toxin4271_SVSP	0	0	0	0	0	0	0	0	0	0	0	0	0	0	0	0	0	0	0
evgContig1142||Toxin25482_SVMPII	0	0	0	0	0	0	0	0	0	0	0	0	0	0	0	0	0	0	0
evgContig22||Toxin23642_SVMPII	0	0	0	0	0	0	0	0	0	0	0	0	0	0	0	0	0	0	0
evgTRINITY_GG_15198_c12_g1_i3||Toxin21193_CTL	0	0	0	0	0	0	0	0	0	0	0	0	0	0	0	0	0	0	0
